# Longitudinal pathway analysis using structural information with case studies in early type 1 diabetes

**DOI:** 10.1101/2022.06.21.497110

**Authors:** Maria K. Jaakkola, Anu Kukkonen-Macchi, Tomi Suomi, Laura L. Elo

## Abstract

We introduce a new method for Pathway Analysis of Longitudinal data (PAL), which is suitable for complex study designs, such as longitudinal data. The main advantages of PAL are the use of pathway structures and the suitability of the approach for study settings beyond currently available tools. We demonstrate the performance of PAL with three longitudinal datasets related to the early development of type 1 diabetes, involving different study designs and only subtle biological signals. Transcriptomic and proteomic data are represented among the test data. An R package implementing PAL is publicly available at https://github.com/elolab/PAL.

**Motivation:** Pathway analysis is a frequent step in studies involving gene or protein expression data, but most of the available pathway methods are designed for simple case versus control studies of two sample groups without further complexity. The few available methods allowing the pathway analysis of more complex study designs cannot use pathway structures or handle the situation where the variable of interest is not defined for all samples. Such scenarios are common in longitudinal studies with so long follow up time that healthy controls are required to identify the effect of normal aging apart from the effect of disease development, which is not defined for controls. PAL is the first available pathway method to analyse such high-investment datasets.
