## Supplementary Table 1 for "Longitudinal pathway analysis using structural information with case studies in early type 1 diabetes"

### Sheet: DAISY
DAISY: Time from seroconversion	Coefficient	pvalue	FDR			DAISY: Sample group	Coefficient	pvalue	FDR
hsa00400: Phenylalanine, tyrosine and tryptophan biosynthesis	-0.0436066	0	0			hsa00592: alpha-Linolenic acid metabolism	0.321165	0	0
hsa04380: Osteoclast differentiation	0.0136529	0	0			hsa04216: Ferroptosis	0.277311	0	0
hsa04972: Pancreatic secretion	-0.0133797	0	0			hsa00910: Nitrogen metabolism	0.236315	0	0
hsa04976: Bile secretion	-0.0129022	0	0			hsa04658: Th1 and Th2 cell differentiation	0.188964	0	0
hsa04211: Longevity regulating pathway	-0.0115755	0	0			hsa05332: Graft-versus-host disease	0.187108	0	0
hsa00360: Phenylalanine metabolism	-0.00931847	0	0			hsa04330: Notch signaling pathway	0.186522	0	0
hsa05340: Primary immunodeficiency	0.00746516	0	0			hsa00250: Alanine, aspartate and glutamate metabolism	0.159757	0	0
hsa03320: PPAR signaling pathway	-0.00713846	0	0			hsa05320: Autoimmune thyroid disease	0.149921	0	0
hsa00350: Tyrosine metabolism	-0.00683974	0	0			hsa00053: Ascorbate and aldarate metabolism	0.139813	0	0
						hsa05218: Melanoma	0.135247	0	0
						hsa03060: Protein export	0.129632	0	0
						hsa04978: Mineral absorption	0.121495	0	0
						hsa05330: Allograft rejection	0.119792	0	0
						hsa00510: N-Glycan biosynthesis	0.109929	0	0
						hsa00730: Thiamine metabolism	-0.108666	0	0
						hsa00532: Glycosaminoglycan biosynthesis - chondroitin sulfate / dermatan sulfate	-0.108642	0	0
						hsa04657: IL-17 signaling pathway	0.108296	0	0
						hsa04940: Type I diabetes mellitus	0.103689	0	0
						hsa04015: Rap1 signaling pathway	0.102331	0	0
						hsa05143: African trypanosomiasis	0.102074	0	0
						hsa05132: Salmonella infection	0.102074	0	0
						hsa01522: Endocrine resistance	0.101896	0	0
						hsa00561: Glycerolipid metabolism	0.0986919	0	0
						hsa04918: Thyroid hormone synthesis	0.0977483	0	0
						hsa05131: Shigellosis	-0.0975765	0	0
						hsa04935: Growth hormone synthesis, secretion and action	0.097032	0	0
						hsa05163: Human cytomegalovirus infection	0.0946401	0	0
						hsa05224: Breast cancer	0.0943213	0	0
						hsa00071: Fatty acid degradation	0.0935602	0	0
						hsa04750: Inflammatory mediator regulation of TRP channels	0.0935435	0	0
						hsa04520: Adherens junction	0.0900753	0	0
						hsa05222: Small cell lung cancer	-0.0897251	0	0
						hsa04020: Calcium signaling pathway	0.0875035	0	0
						hsa05010: Alzheimer disease	-0.0853592	0	0
						hsa04080: Neuroactive ligand-receptor interaction	0.0829153	0	0
						hsa00220: Arginine biosynthesis	0.0817472	0	0
						hsa04141: Protein processing in endoplasmic reticulum	0.0800258	0	0
						hsa00590: Arachidonic acid metabolism	0.0785077	0	0
						hsa04926: Relaxin signaling pathway	0.0780667	0	0
						hsa04932: Non-alcoholic fatty liver disease	0.0766113	0	0
						hsa04260: Cardiac muscle contraction	0.0742714	0	0
						hsa01521: EGFR tyrosine kinase inhibitor resistance	0.0725536	0	0
						hsa04145: Phagosome	0.0704846	0	0
						hsa00190: Oxidative phosphorylation	-0.0695574	0	0
						hsa04151: PI3K-Akt signaling pathway	0.0663883	0	0
						hsa04140: Autophagy - animal	0.065268	0	0
						hsa04650: Natural killer cell mediated cytotoxicity	0.0594724	0	0
						hsa04612: Antigen processing and presentation	0.0592946	0	0
						hsa01232: Nucleotide metabolism	-0.0588662	0	0
						hsa04975: Fat digestion and absorption	0.055747	0	0
						hsa03320: PPAR signaling pathway	0.0526005	0	0
						hsa05146: Amoebiasis	0.0501156	0	0
						hsa04360: Axon guidance	0.0498761	0	0
						hsa05219: Bladder cancer	0.0488036	0	0
						hsa05200: Pathways in cancer	0.0469324	0	0
						hsa04390: Hippo signaling pathway	-0.0407889	0	0
						hsa05152: Tuberculosis	0.039483	0	0
						hsa04550: Signaling pathways regulating pluripotency of stem cells	0.106427	0.002	0.00942029
						hsa03420: Nucleotide excision repair	-0.103281	0.002	0.00942029
						hsa05225: Hepatocellular carcinoma	0.0889283	0.002	0.00942029
						hsa04060: Cytokine-cytokine receptor interaction	0.0846773	0.002	0.00942029
						hsa03010: Ribosome	0.0786899	0.002	0.00942029
						hsa04071: Sphingolipid signaling pathway	0.0777853	0.002	0.00942029
						hsa04666: Fc gamma R-mediated phagocytosis	0.0727516	0.002	0.00942029
						hsa05100: Bacterial invasion of epithelial cells	0.0719916	0.002	0.00942029
						hsa00565: Ether lipid metabolism	-0.0711832	0.002	0.00942029
						hsa04064: NF-kappa B signaling pathway	0.0667925	0.002	0.00942029
						hsa04964: Proximal tubule bicarbonate reclamation	0.0665023	0.002	0.00942029
						hsa04913: Ovarian steroidogenesis	0.0548589	0.002	0.00942029
						hsa04730: Long-term depression	0.082177	0.004	0.0178082
						hsa04072: Phospholipase D signaling pathway	0.0700706	0.004	0.0178082
						hsa00564: Glycerophospholipid metabolism	-0.0646662	0.004	0.0178082
						hsa04066: HIF-1 signaling pathway	0.0512252	0.004	0.0178082
						hsa04622: RIG-I-like receptor signaling pathway	0.104887	0.006	0.0253247
						hsa05231: Choline metabolism in cancer	0.0848576	0.006	0.0253247
						hsa05223: Non-small cell lung cancer	0.0721043	0.006	0.0253247
						hsa00230: Purine metabolism	-0.0498632	0.006	0.0253247
						hsa05170: Human immunodeficiency virus 1 infection	0.0841772	0.008	0.0317073
						hsa05210: Colorectal cancer	0.0795212	0.008	0.0317073
						hsa01240: Biosynthesis of cofactors	-0.0428313	0.008	0.0317073
						hsa05169: Epstein-Barr virus infection	0.0401858	0.008	0.0317073
						hsa04211: Longevity regulating pathway	0.038982	0.008	0.0317073
						hsa04922: Glucagon signaling pathway	-0.0642872	0.01	0.0377907
						hsa00534: Glycosaminoglycan biosynthesis - heparan sulfate / heparin	0.0585177	0.01	0.0377907
						hsa04152: AMPK signaling pathway	0.0543098	0.01	0.0377907
						hsa05417: Lipid and atherosclerosis	0.0378275	0.01	0.0377907
						hsa05166: Human T-cell leukemia virus 1 infection	0.0540989	0.012	0.0443182
						hsa04380: Osteoclast differentiation	0.0458721	0.012	0.0443182

### Sheet: Diabimmune
PBMC: Time from seroconversion	Coefficient	pvalue	FDR			PBMC: Sample group	Coefficient	pvalue	FDR
hsa04142: Lysosome	-0.00581194	0	0			hsa04950: Maturity onset diabetes of the young	-0.150069	0	0
						hsa04136: Autophagy - other	0.0958136	0	0
						hsa04913: Ovarian steroidogenesis	-0.0853561	0	0
						hsa03008: Ribosome biogenesis in eukaryotes	0.0844063	0	0
						hsa05169: Epstein-Barr virus infection	0.0825861	0	0
						hsa05016: Huntington disease	0.0780546	0	0
						hsa00670: One carbon pool by folate	-0.0773691	0	0
						hsa04140: Autophagy - animal	0.077124	0	0
						hsa00830: Retinol metabolism	-0.0757345	0	0
						hsa00250: Alanine, aspartate and glutamate metabolism	-0.0725489	0	0
						hsa04912: GnRH signaling pathway	0.0693395	0	0
						hsa00500: Starch and sucrose metabolism	-0.067263	0	0
						hsa02010: ABC transporters	-0.0662574	0	0
						hsa04662: B cell receptor signaling pathway	0.0632621	0	0
						hsa00120: Primary bile acid biosynthesis	-0.0544675	0	0
						hsa03040: Spliceosome	0.165693	0.002	0.0352632
						hsa05202: Transcriptional misregulation in cancer	0.075584	0.002	0.0352632
						hsa05223: Non-small cell lung cancer	0.0560355	0.002	0.0352632
						hsa00860: Porphyrin metabolism	-0.0527966	0.002	0.0352632
						hsa04710: Circadian rhythm	0.133563	0.004	0.0478571
						hsa04137: Mitophagy - animal	0.115971	0.004	0.0478571
						hsa04141: Protein processing in endoplasmic reticulum	0.0923101	0.004	0.0478571
						hsa04630: JAK-STAT signaling pathway	0.0903771	0.004	0.0478571
						hsa05145: Toxoplasmosis	0.0800754	0.004	0.0478571
						hsa05131: Shigellosis	0.055683	0.004	0.0478571
						hsa05030: Cocaine addiction	-0.0516805	0.004	0.0478571
						hsa01240: Biosynthesis of cofactors	-0.0337522	0.004	0.0478571
						hsa00270: Cysteine and methionine metabolism	-0.0334984	0.004	0.0478571
CD4: Time from seroconversion	Coefficient	pvalue	FDR			CD4: Sample group	Coefficient	pvalue	FDR
						hsa04141: Protein processing in endoplasmic reticulum	0.0901005	0	0
						hsa05012: Parkinson disease	0.0831471	0	0
						hsa04270: Vascular smooth muscle contraction	0.0831004	0	0
						hsa04725: Cholinergic synapse	0.0802007	0	0
						hsa04530: Tight junction	0.0739375	0	0
						hsa04914: Progesterone-mediated oocyte maturation	0.0724935	0	0
						hsa04014: Ras signaling pathway	0.0653539	0	0
						hsa04710: Circadian rhythm	0.129854	0.002	0.0395294
						hsa03013: Nucleocytoplasmic transport	0.115837	0.002	0.0395294
						hsa03015: mRNA surveillance pathway	0.103413	0.002	0.0395294
						hsa05016: Huntington disease	0.0961366	0.002	0.0395294
						hsa04657: IL-17 signaling pathway	0.0954539	0.002	0.0395294
						hsa05014: Amyotrophic lateral sclerosis	0.0855685	0.002	0.0395294
						hsa04727: GABAergic synapse	0.0743599	0.002	0.0395294
						hsa05022: Pathways of neurodegeneration - multiple diseases	0.0667855	0.002	0.0395294
						hsa04210: Apoptosis	0.0638362	0.002	0.0395294
						hsa04360: Axon guidance	0.0532065	0.002	0.0395294
CD8: Time from seroconversion	Coefficient	pvalue	FDR			CD8: Sample group	Coefficient	pvalue	FDR
						hsa05412: Arrhythmogenic right ventricular cardiomyopathy	0.174586	0	0
						hsa03040: Spliceosome	0.173243	0	0
						hsa04630: JAK-STAT signaling pathway	0.145737	0	0
						hsa04136: Autophagy - other	0.142495	0	0
						hsa03050: Proteasome	0.136118	0	0
						hsa04141: Protein processing in endoplasmic reticulum	0.13535	0	0
						hsa00190: Oxidative phosphorylation	0.134737	0	0
						hsa00020: Citrate cycle (TCA cycle)	0.13027	0	0
						hsa04137: Mitophagy - animal	0.127251	0	0
						hsa04215: Apoptosis - multiple species	0.116272	0	0
						hsa05016: Huntington disease	0.113501	0	0
						hsa00900: Terpenoid backbone biosynthesis	0.111359	0	0
						hsa04722: Neurotrophin signaling pathway	0.109399	0	0
						hsa05020: Prion disease	0.109118	0	0
						hsa04122: Sulfur relay system	0.108667	0	0
						hsa05014: Amyotrophic lateral sclerosis	0.106262	0	0
						hsa05163: Human cytomegalovirus infection	0.102262	0	0
						hsa04662: B cell receptor signaling pathway	0.101701	0	0
						hsa05022: Pathways of neurodegeneration - multiple diseases	0.0996925	0	0
						hsa04510: Focal adhesion	0.0995205	0	0
						hsa05221: Acute myeloid leukemia	0.0974616	0	0
						hsa05220: Chronic myeloid leukemia	0.0958659	0	0
						hsa05132: Salmonella infection	0.0955911	0	0
						hsa04714: Thermogenesis	0.0943008	0	0
						hsa00100: Steroid biosynthesis	0.0936962	0	0
						hsa04010: MAPK signaling pathway	0.0936502	0	0
						hsa05162: Measles	0.0935195	0	0
						hsa04926: Relaxin signaling pathway	0.0930226	0	0
						hsa05167: Kaposi sarcoma-associated herpesvirus infection	0.0918625	0	0
						hsa04530: Tight junction	0.0884872	0	0
						hsa05130: Pathogenic Escherichia coli infection	0.0880184	0	0
						hsa05012: Parkinson disease	0.0873911	0	0
						hsa05170: Human immunodeficiency virus 1 infection	0.0868559	0	0
						hsa04144: Endocytosis	0.0849868	0	0
						hsa04062: Chemokine signaling pathway	0.0834263	0	0
						hsa00740: Riboflavin metabolism	0.0826749	0	0
						hsa05165: Human papillomavirus infection	0.0789413	0	0
						hsa04658: Th1 and Th2 cell differentiation	0.0774639	0	0
						hsa04520: Adherens junction	0.075299	0	0
						hsa04710: Circadian rhythm	0.139416	0.002	0.0124444
						hsa05416: Viral myocarditis	0.109561	0.002	0.0124444
						hsa05414: Dilated cardiomyopathy	0.107859	0.002	0.0124444
						hsa05215: Prostate cancer	0.101947	0.002	0.0124444
						hsa05410: Hypertrophic cardiomyopathy	0.0991748	0.002	0.0124444
						hsa04140: Autophagy - animal	0.0966903	0.002	0.0124444
						hsa05017: Spinocerebellar ataxia	0.0959989	0.002	0.0124444
						hsa04650: Natural killer cell mediated cytotoxicity	0.0882976	0.002	0.0124444
						hsa05100: Bacterial invasion of epithelial cells	0.0856592	0.002	0.0124444
						hsa04151: PI3K-Akt signaling pathway	0.0850717	0.002	0.0124444
						hsa04114: Oocyte meiosis	0.0828155	0.002	0.0124444
						hsa05010: Alzheimer disease	0.0816964	0.002	0.0124444
						hsa01522: Endocrine resistance	0.0774172	0.002	0.0124444
						hsa05225: Hepatocellular carcinoma	0.0747541	0.002	0.0124444
						hsa04024: cAMP signaling pathway	0.0688073	0.002	0.0124444
						hsa03060: Protein export	0.0921579	0.004	0.0213333
						hsa05235: PD-L1 expression and PD-1 checkpoint pathway in cancer	0.089349	0.004	0.0213333
						hsa04668: TNF signaling pathway	0.0859192	0.004	0.0213333
						hsa04935: Growth hormone synthesis, secretion and action	0.0835838	0.004	0.0213333
						hsa05216: Thyroid cancer	0.0820807	0.004	0.0213333
						hsa05164: Influenza A	0.0767193	0.004	0.0213333
						hsa04217: Necroptosis	0.0757137	0.004	0.0213333
						hsa04261: Adrenergic signaling in cardiomyocytes	0.0747518	0.004	0.0213333
						hsa04371: Apelin signaling pathway	0.0742725	0.004	0.0213333
						hsa03250: Viral life cycle - HIV-1	0.0988727	0.006	0.0272432
						hsa05110: Vibrio cholerae infection	0.0976218	0.006	0.0272432
						hsa04110: Cell cycle	0.0861518	0.006	0.0272432
						hsa04012: ErbB signaling pathway	0.0787554	0.006	0.0272432
						hsa05224: Breast cancer	0.0762034	0.006	0.0272432
						hsa05212: Pancreatic cancer	0.0756277	0.006	0.0272432
						hsa04390: Hippo signaling pathway	0.0744119	0.006	0.0272432
						hsa04659: Th17 cell differentiation	0.0709784	0.006	0.0272432
						hsa04014: Ras signaling pathway	0.0697589	0.006	0.0272432
						hsa05203: Viral carcinogenesis	0.0651859	0.006	0.0272432
						hsa04310: Wnt signaling pathway	0.0618984	0.006	0.0272432
						hsa04940: Type I diabetes mellitus	0.131932	0.008	0.032
						hsa01210: 2-Oxocarboxylic acid metabolism	0.104204	0.008	0.032
						hsa03015: mRNA surveillance pathway	0.100397	0.008	0.032
						hsa05145: Toxoplasmosis	0.0864673	0.008	0.032
						hsa04936: Alcoholic liver disease	0.0828629	0.008	0.032
						hsa04622: RIG-I-like receptor signaling pathway	0.0786308	0.008	0.032
						hsa05202: Transcriptional misregulation in cancer	0.0756651	0.008	0.032
						hsa04218: Cellular senescence	0.0727246	0.008	0.032
						hsa04150: mTOR signaling pathway	0.0680789	0.008	0.032
						hsa05169: Epstein-Barr virus infection	0.061551	0.008	0.032
						hsa05211: Renal cell carcinoma	0.0955645	0.01	0.0377528
						hsa05204: Chemical carcinogenesis - DNA adducts	-0.0903235	0.01	0.0377528
						hsa04920: Adipocytokine signaling pathway	0.0741735	0.01	0.0377528
						hsa05034: Alcoholism	0.0679559	0.01	0.0377528
						hsa05206: MicroRNAs in cancer	0.0482008	0.01	0.0377528
						hsa05231: Choline metabolism in cancer	0.0745668	0.012	0.0424421
						hsa04932: Non-alcoholic fatty liver disease	0.0727316	0.012	0.0424421
						hsa05217: Basal cell carcinoma	0.0686222	0.012	0.0424421
						hsa05226: Gastric cancer	0.0666444	0.012	0.0424421
						hsa05205: Proteoglycans in cancer	0.0632432	0.012	0.0424421
						hsa04916: Melanogenesis	0.062756	0.012	0.0424421
						hsa04917: Prolactin signaling pathway	0.080578	0.014	0.0475152
						hsa05152: Tuberculosis	0.0644522	0.014	0.0475152
						hsa04380: Osteoclast differentiation	0.0638408	0.014	0.0475152
						hsa05207: Chemical carcinogenesis - receptor activation	0.0545167	0.014	0.0475152

### Sheet: BabyDiet
BabyDiet: Time from seroconversion	Coefficient	pvalue	FDR			BabyDiet: Sample group	Coefficient	pvalue	FDR
hsa03430: Mismatch repair	0.0271389	0	0			hsa04145: Phagosome	-0.0719605	0	0
hsa00670: One carbon pool by folate	0.0268213	0	0			hsa00920: Sulfur metabolism	-0.051733	0	0
hsa03030: DNA replication	0.0242783	0	0			hsa00040: Pentose and glucuronate interconversions	-0.0469817	0	0
hsa00730: Thiamine metabolism	0.0189346	0	0			hsa00052: Galactose metabolism	-0.0438572	0	0
hsa00310: Lysine degradation	0.0174637	0	0			hsa01240: Biosynthesis of cofactors	-0.0346131	0	0
hsa00230: Purine metabolism	0.0115043	0	0			hsa00250: Alanine, aspartate and glutamate metabolism	-0.027493	0	0
hsa00120: Primary bile acid biosynthesis	0.00660134	0	0			hsa00830: Retinol metabolism	-0.0205088	0	0

### Sheet: Overlaps
From time from seroconversion comparison, there are no overlaps between the significant detections of different datasets.
Such overlaps from sample group comparison are listed here.
Main comparisons with PBMC from Diabimmune				Comparisons with the other Diabimmune cell types
DAISY vs PBMC				DAISY vs CD8
hsa00250: Alanine, aspartate and glutamate metabolism				hsa04658: Th1 and Th2 cell differentiation
hsa05131: Shigellosis				hsa03060: Protein export
hsa04141: Protein processing in endoplasmic reticulum				hsa04940: Type I diabetes mellitus
hsa04140: Autophagy - animal				hsa05132: Salmonella infection
hsa04913: Ovarian steroidogenesis				hsa01522: Endocrine resistance
hsa05223: Non-small cell lung cancer				hsa04935: Growth hormone synthesis, secretion and action
hsa01240: Biosynthesis of cofactors				hsa05163: Human cytomegalovirus infection
hsa05169: Epstein-Barr virus infection				hsa05224: Breast cancer
				hsa04520: Adherens junction
DAISY vs BabyDiet				hsa05010: Alzheimer disease
hsa00250: Alanine, aspartate and glutamate metabolism				hsa04141: Protein processing in endoplasmic reticulum
hsa04145: Phagosome				hsa04926: Relaxin signaling pathway
hsa01240: Biosynthesis of cofactors				hsa04932: Non-alcoholic fatty liver disease
				hsa00190: Oxidative phosphorylation
PBMC vs BabyDiet				hsa04151: PI3K-Akt signaling pathway
hsa00830: Retinol metabolism				hsa04140: Autophagy - animal
hsa00250: Alanine, aspartate and glutamate metabolism				hsa04650: Natural killer cell mediated cytotoxicity
hsa01240: Biosynthesis of cofactors				hsa04390: Hippo signaling pathway
				hsa05152: Tuberculosis
Notably, two pathways were detected from all three main comparisons:				hsa05225: Hepatocellular carcinoma
hsa00250: Alanine, aspartate and glutamate metabolism				hsa05100: Bacterial invasion of epithelial cells
hsa01240: Biosynthesis of cofactors				hsa04622: RIG-I-like receptor signaling pathway
				hsa05231: Choline metabolism in cancer
				hsa05170: Human immunodeficiency virus 1 infection
				hsa05169: Epstein-Barr virus infection
				hsa04380: Osteoclast differentiation
				DAISY vs CD4
				hsa04657: IL-17 signaling pathway
				hsa04141: Protein processing in endoplasmic reticulum
				hsa04360: Axon guidance
				PBMC vs CD4
				hsa05016: Huntington disease
				hsa04710: Circadian rhythm
				hsa04141: Protein processing in endoplasmic reticulum
				PBMC vs CD8
				hsa04136: Autophagy - other
				hsa05169: Epstein-Barr virus infection
				hsa05016: Huntington disease
				hsa04140: Autophagy - animal
				hsa04662: B cell receptor signaling pathway
				hsa03040: Spliceosome
				hsa05202: Transcriptional misregulation in cancer
				hsa04710: Circadian rhythm
				hsa04137: Mitophagy - animal
				hsa04141: Protein processing in endoplasmic reticulum
				hsa04630: JAK-STAT signaling pathway
				hsa05145: Toxoplasmosis
				CD4 vs CD8
				hsa04141: Protein processing in endoplasmic reticulum
				hsa05012: Parkinson disease
				hsa04530: Tight junction
				hsa04014: Ras signaling pathway
				hsa04710: Circadian rhythm
				hsa03015: mRNA surveillance pathway
				hsa05016: Huntington disease
				hsa05014: Amyotrophic lateral sclerosis
				hsa05022: Pathways of neurodegeneration - multiple diseases
				CD4 vs BabyDiet
				-
				CD8 vs BabyDiet
				-

### Sheet: Strong detections
These pathways have FDR < 0.05 and |coefficient| > 0.1 (only datasets and comparisons with some such findings are listed here)
DAISY: Sample group	Diabimmune_PBMC: Sample group
hsa00592: alpha-Linolenic acid metabolism	hsa04950: Maturity onset diabetes of the young
hsa04216: Ferroptosis	hsa03040: Spliceosome
hsa00910: Nitrogen metabolism	hsa04710: Circadian rhythm
hsa04658: Th1 and Th2 cell differentiation	hsa04137: Mitophagy - animal
hsa05332: Graft-versus-host disease
hsa04330: Notch signaling pathway	Diabimmune_CD4: Sample group
hsa00250: Alanine, aspartate and glutamate metabolism	hsa04710: Circadian rhythm
hsa05320: Autoimmune thyroid disease	hsa03013: Nucleocytoplasmic transport
hsa00053: Ascorbate and aldarate metabolism	hsa03015: mRNA surveillance pathway
hsa05218: Melanoma
hsa03060: Protein export	Diabimmune_CD8: Sample group
hsa04978: Mineral absorption	hsa05412: Arrhythmogenic right ventricular cardiomyopathy
hsa05330: Allograft rejection	hsa03040: Spliceosome
hsa00510: N-Glycan biosynthesis	hsa04630: JAK-STAT signaling pathway
hsa00730: Thiamine metabolism	hsa04136: Autophagy - other
hsa00532: Glycosaminoglycan biosynthesis - chondroitin sulfate / dermatan sulfate	hsa03050: Proteasome
hsa04657: IL-17 signaling pathway	hsa04141: Protein processing in endoplasmic reticulum
hsa04940: Type I diabetes mellitus	hsa00190: Oxidative phosphorylation
hsa04015: Rap1 signaling pathway	hsa00020: Citrate cycle (TCA cycle)
hsa05143: African trypanosomiasis	hsa04137: Mitophagy - animal
hsa05132: Salmonella infection	hsa04215: Apoptosis - multiple species
hsa01522: Endocrine resistance	hsa05016: Huntington disease
hsa04550: Signaling pathways regulating pluripotency of stem cells	hsa00900: Terpenoid backbone biosynthesis
hsa03420: Nucleotide excision repair	hsa04722: Neurotrophin signaling pathway
hsa04622: RIG-I-like receptor signaling pathway	hsa05020: Prion disease
	hsa04122: Sulfur relay system
	hsa05014: Amyotrophic lateral sclerosis
	hsa05163: Human cytomegalovirus infection
	hsa04662: B cell receptor signaling pathway
	hsa04710: Circadian rhythm
	hsa05416: Viral myocarditis
	hsa05414: Dilated cardiomyopathy
	hsa05215: Prostate cancer
	hsa04940: Type I diabetes mellitus
	hsa01210: 2-Oxocarboxylic acid metabolism
	hsa03015: mRNA surveillance pathway

### Sheet: DAVID
These are the significant (FDR < 0.05) pathways detected by DAVID when the DE genes/proteins from the original publication were given as an input and all the analysed genes/proteins were used as the background
	DAISY		Diabimmune
	No significant detections		PBMC:
			hsa04640:Hematopoietic cell lineage
			hsa04514:Cell adhesion molecules
			hsa04658:Th1 and Th2 cell differentiation
			hsa04659:Th17 cell differentiation
			hsa05166:Human T-cell leukemia virus 1 infection
			hsa05330:Allograft rejection
			hsa05169:Epstein-Barr virus infection
			hsa05332:Graft-versus-host disease
			hsa04940:Type I diabetes mellitus
			hsa04672:Intestinal immune network for IgA production
			hsa04612:Antigen processing and presentation
			hsa05320:Autoimmune thyroid disease
			hsa05310:Asthma
			hsa05416:Viral myocarditis
			hsa05340:Primary immunodeficiency
			hsa04145:Phagosome
			hsa05144:Malaria
			CD4:
			couldn't run
			CD8:
			No significant detections
